# Protein *S*-acylation dynamics provide metabolic plasticity to acute myeloid leukemia cells

**DOI:** 10.64898/2026.03.02.708949

**Authors:** Nithya Balasundaram, Ayşegül Erdem, Azeem Sharda, Veerle W. Daniels, Phillip L. Chea, Fleur Leguay, Youzhong Liu, Mark A. Keibler, Charles Vidoudez, Andrew A. Lane, Didier Vertommen, Hans Casteur, Michaël R. Laurent, Sunia A. Trauger, Gregory Stephanopoulos, David T. Scadden, Nick van Gastel

## Abstract

Though cancer cells’ altered metabolism has been recognized for a century, the clinical success of metabolic targeting remains limited due to metabolic plasticity. Here, we use acute myeloid leukemia (AML) as a model to investigate this adaptability through combinatorial metabolic compound screening. Synthetic lethality emerged when AML cells were simultaneously treated with a glutaminase inhibitor and TOFA, a hypolipidemic agent. Sensitivity to this combination was also seen in primary patient samples and in other cancer types, while healthy hematopoietic progenitors were not affected. Unexpectedly, we discovered that TOFA acts through a non-canonical inhibition of protein *S*-acyltransferases. Protein *S*-acylation in AML cells specifically requires 16-to-18 carbon long fatty acids and is essential to maintain mitochondrial respiration upon glutaminolysis inhibition. Healthy cells in contrast have high intrinsic metabolic flexibility independent of *S*-acylation. Our results expose a unique mechanism of metabolic plasticity in cancer that could be targeted to enhance metabolic anti-cancer therapies.
