## Supplemental Table 6 for "Protein *S*-acylation dynamics provide metabolic plasticity to acute myeloid leukemia cells"

### Sheet: Raw data
	p.value	FDR	NormCLR: MEMI1093 Sample Vehicle	NormCLR: MEMI1117 Sample Vehicle	NormCLR: MEMI1093 Sample BPTES	NormCLR: MEMI1117 Sample BPTES	NormCLR: MEMI1093 Sample TOFA	NormCLR: MEMI1117 Sample TOFA	NormCLR: MEMI1093 Sample B+T	NormCLR: MEMI1117 Sample B+T
AHCY	2.0103e-09	5.2833e-07	0.408613	0.7155	1.34339	0.883538	-1.57775	-1.26311	-0.357225	-0.152947
FAM162A	2.7954e-09	5.2833e-07	1.27759	0.863961	-0.942398	-0.985998	-0.963486	-0.903871	0.555487	1.09872
CLIC1	6.181e-08	7.7881e-06	1.16522	0.669319	-0.422845	0.268113	-1.55778	-1.45102	0.545468	0.783527
COTL1	3.5861e-07	3.3888e-05	-1.8532	-1.06211	0.999831	0.971102	0.920148	0.296406	-0.244031	-0.0281468
DHX9	2.1675e-05	0.0016386	0.777443	0.866432	1.12089	0.677831	-1.24087	-1.1947	-1.19448	0.187463
HNRNPD	0.00011903	0.0074986	0.518364	-0.667771	1.46904	1.38976	-1.02752	0.0682507	-1.10303	-0.647092
NDUFB10	0.00018244	0.0086204	1.1286	0.612842	0.30729	0.682428	0.183085	-0.0952999	-2.20782	-0.611127
NPEPPS	0.00017098	0.0086204	-0.821873	-0.860258	1.2678	1.61441	0.581568	-0.914457	-0.0333563	-0.833833
SNRNP70	0.00040089	0.016837	-1.07306	-0.113009	2.0637	0.867064	-0.783273	-0.00528744	-0.834765	-0.121377
CAPN1	0.0007011	0.026501	-0.743082	-0.668278	1.58005	0.987524	-0.776662	-0.784506	-0.72726	1.13221
HMGB1	0.0010103	0.031823	1.54789	0.544984	-1.72037	-0.290459	0.192059	0.887878	-0.943399	-0.218586
HNRNPA2B1	0.00097318	0.031823	0.427962	-0.865846	1.56567	1.19047	-0.890841	0.227064	-1.3196	-0.334873
ALDOC	0.0015965	0.041278	-0.0883162	-0.33686	1.77225	0.880582	-1.47051	-0.317711	-0.962198	0.522765
HNRNPA3	0.0018277	0.041278	0.41343	-0.775919	1.58868	1.15057	-1.33203	0.296301	-0.913435	-0.427606
RAB1A	0.0018564	0.041278	-0.0111851	0.231622	1.8915	0.528421	-1.71177	-0.351267	-0.718226	0.140901
VCP	0.0014492	0.041278	-0.656219	0.0654476	1.84825	0.812978	-0.88759	0.596274	-1.25158	-0.527564
VDAC2	0.0017812	0.041278	-1.7891	0.169024	1.28669	0.519729	-0.696555	-0.9166	0.68508	0.741732
HSP90AB1	0.0025987	0.048961	0.355123	-0.491049	-1.20868	-1.30058	-0.467828	1.33626	1.33418	0.442569
NME2P1	0.002558	0.048961	0.0897651	-0.013662	1.83518	0.681605	-0.690221	-0.0879286	-1.78159	-0.0331502
TAGLN2	0.0027201	0.048961	0.863939	0.213332	0.787012	0.480041	-2.36602	-0.334924	-0.0272032	0.38382
UBE2L3	0.002583	0.048961	0.853618	-0.00865688	1.3179	0.880252	-1.0724	-0.614537	-1.62999	0.273814
UQCRFS1	0.0029357	0.050441	0.581232	-1.2059	0.322082	1.56475	-1.27126	-0.999587	0.630396	0.378286
ALDOA	0.0048629	0.064797	0.503169	-0.362769	1.61872	0.805571	-1.54069	-0.239187	-1.13643	0.351607
CD74	0.0050075	0.064797	0.97188	0.337624	0.83484	0.568047	-0.562752	0.277151	-2.2341	-0.192692
CKAP4	0.0045725	0.064797	1.58167	0.299874	0.627722	0.497885	-1.33358	0.281911	-1.47604	-0.47945
DCD	0.0052651	0.064797	-1.2079	-0.741817	-1.00041	-0.00278046	1.72307	0.222197	-0.190397	1.19804
G3BP1	0.0054486	0.064797	0.473701	0.63291	1.18843	0.101193	-2.29095	-0.28854	-0.136338	0.319592
HLA-B	0.0050523	0.064797	0.964958	0.351389	0.394947	0.557457	-0.0853812	0.439638	-2.3927	-0.230305
PCNA	0.0056425	0.064797	1.59671	0.886468	-0.909753	0.201456	-0.833969	-0.859426	-1.00485	0.923364
RAC1	0.0056222	0.064797	0.993161	-0.810323	1.00782	1.36126	-1.62657	-0.216579	-0.503521	-0.205251
RPL10A	0.0046278	0.064797	-0.50032	-0.107906	1.98037	0.592716	-0.576835	0.228893	-1.60612	-0.0108023
TPM3	0.0056568	0.064797	0.0761343	-0.479049	1.7232	0.886308	-0.786094	-0.059076	-1.67106	0.30963
VCL	0.0050117	0.064797	-0.888486	0.316126	1.60492	0.913916	-0.903537	-0.806742	-1.04128	0.805082
TRA2B	0.0059413	0.066053	0.826043	-0.552676	1.33502	1.04822	-1.40522	0.400797	-1.08206	-0.570108
BTF3	0.0078583	0.069616	1.54383	0.670903	-0.265255	0.751639	-1.02512	0.137989	-1.71816	-0.095825
CCT3	0.0077117	0.069616	-1.43705	0.128958	1.92655	0.598004	-0.444215	0.290792	-1.0326	-0.0304357
CD70	0.007912	0.069616	1.4493	0.175701	-0.0380627	0.845594	-2.13467	-0.298337	0.0565269	-0.0560498
ENO1	0.0077608	0.069616	0.135198	-0.199759	1.73786	0.664154	-1.85259	0.0813786	-0.719888	0.153643
EPX	0.0079505	0.069616	1.08748	-1.10219	0.373636	1.00724	-1.19709	-1.27025	0.166157	0.935011
GAPDH	0.0076289	0.069616	-0.552144	-0.358928	1.94691	0.686593	-1.1272	0.271589	-1.16976	0.302937
HNRNPK	0.0064568	0.069616	0.632801	0.199443	1.40825	0.550361	-1.92459	-0.174335	-0.978387	0.28645
HNRNPM	0.0079727	0.069616	1.25129	0.312642	0.660507	0.532876	-2.11874	-0.135469	-0.742655	0.239548
PRDX1	0.0072648	0.069616	-0.324493	-0.182617	1.93762	0.673001	-1.22507	0.0939315	-1.25158	0.279213
RPS3	0.0081035	0.069616	0.390077	-0.139898	1.65591	0.699829	-1.7579	0.154405	-0.991097	-0.0113297
TKT	0.0087083	0.07315	0.794183	0.0557675	1.49909	0.538027	-1.43666	-0.200601	-1.47466	0.224851
MTDH	0.0099425	0.080397	1.56139	0.64439	0.150337	0.393108	-1.65265	0.41501	-1.21609	-0.295496
RPS3A	0.0099965	0.080397	0.618946	-0.471619	1.59269	0.797996	-1.65048	0.298075	-0.913163	-0.27245
PSMB7	0.011038	0.086927	0.246659	-0.50603	1.54105	0.659114	-1.96021	-0.0288239	-0.490377	0.538611
PHB2	0.01158	0.089329	-1.01832	-0.857804	2.00083	0.280608	-0.642833	0.504036	-0.819677	0.553164
HNRNPU	0.013145	0.097429	0.67045	0.0685336	1.41967	0.626634	-1.89178	0.320167	-0.938359	-0.275313
PDIA6	0.013112	0.097429	-1.34425	-0.266842	1.33532	0.526846	-1.68781	0.425516	0.605841	0.405378
LDHB	0.013433	0.097647	1.64452	0.116989	0.387603	0.721516	-1.37991	0.260106	-1.42612	-0.324714
LGALS7	0.014283	0.10077	-0.936434	-1.4722	1.43093	0.0294222	0.0940855	0.0637923	-0.625087	1.4155
PSMA4	0.014395	0.10077	0.0994773	0.241815	1.66877	0.569467	-1.76776	0.231139	-1.06932	0.0264079
ATP5F1C	0.015573	0.10091	0.290006	0.0105979	-2.35578	-0.0893435	0.950695	-0.120644	0.462577	0.851897
CD44	0.014866	0.10091	1.70689	0.669371	-0.990908	0.53037	-1.67194	0.0640669	-0.0347121	-0.273134
CTSC	0.015862	0.10091	-0.237718	-0.381904	1.78499	0.515549	-1.00544	-0.664373	-1.09946	1.08836
MDH2	0.016018	0.10091	0.892432	-0.236877	0.976306	0.818286	-2.23205	0.0578562	-0.162857	-0.1131
NME1-NME2	0.015513	0.10091	1.22152	0.0428293	1.20272	0.430381	-1.16876	-0.163647	-1.71976	0.154709
RPS15A	0.015851	0.10091	0.248582	-0.147054	1.77771	0.561686	-1.25487	-0.00718759	-1.50355	0.324683
CYCS	0.01821	0.10429	1.58173	-0.0575725	0.536349	0.735467	-1.36331	-0.511692	-1.36095	0.439978
EEF1A1	0.017758	0.10429	0.890862	-0.131606	1.17414	0.638146	-2.17059	0.121061	-0.403921	-0.118095
GPI	0.017599	0.10429	-0.16747	0.0206507	1.62342	0.645813	-0.881974	0.499424	-1.83897	0.0991038
MNDA	0.017239	0.10429	0.969294	0.0530826	1.09237	0.723182	-1.36871	-0.0406996	-1.70067	0.27215
PRG2	0.016897	0.10429	1.16927	0.0231655	0.967711	0.666922	-1.50543	-0.296585	-1.47983	0.454785
S100A7	0.017966	0.10429	-1.12109	-0.988141	1.56065	0.194227	-0.160601	-0.265985	-0.70313	1.48407
RACK1	0.019028	0.10735	0.57599	0.248178	1.29769	0.525643	-2.0557	0.122011	-0.927338	0.213528
PABPC1	0.019816	0.1092	1.22711	-0.0330091	0.993555	0.641533	-1.71703	0.0760368	-1.27766	0.0894598
PRSS3	0.019933	0.1092	-0.267532	0.234206	-2.2363	0.0353364	1.00406	0.767174	0.809187	-0.346123
HNRNPA1	0.02064	0.10989	1.12125	-0.409755	1.11307	0.84834	-1.2384	0.240739	-1.58645	-0.0887949
TUBB	0.020465	0.10989	0.945976	0.121646	0.444867	0.124365	-2.44563	-0.0101611	0.235619	0.583314
PNP	0.021192	0.11126	0.318393	-0.587676	1.55848	0.733051	-1.59865	-0.026833	-1.05042	0.653655
RAN	0.021498	0.11132	0.980994	-0.477287	1.30557	0.796056	-1.63801	0.191473	-1.11814	-0.0406551
LDHA	0.023266	0.11726	0.883735	0.13942	1.33644	0.393453	-1.74555	0.0690169	-1.28911	0.212588
VAPA	0.023055	0.11726	1.27672	0.495771	-1.09225	0.493762	0.452937	0.34411	-1.96565	-0.00540019
HLA-C	0.025123	0.12495	1.30283	0.772076	-1.44458	0.553493	-1.54545	-0.0744583	0.620745	-0.184651
TMX1	0.027524	0.13382	1.57153	0.554015	-0.947717	0.308513	-1.91203	0.228913	0.132966	0.0638083
TOMM20	0.027613	0.13382	1.27269	-0.240166	0.871809	0.670388	-1.86871	-0.138003	-0.969805	0.401799
CD63	0.02946	0.13968	0.0366362	1.89364	-0.340459	-0.186288	-0.527832	-1.34066	1.12077	-0.655804
HSPH1	0.030672	0.13968	1.50403	0.503096	-2.09819	0.361839	-0.602874	-0.0702968	0.168817	0.233585
PSMB8	0.029701	0.13968	1.63535	0.728147	-1.10203	0.570539	-1.01504	-0.178107	-1.18237	0.543514
RPL7	0.030164	0.13968	1.62792	0.0502022	0.485471	0.302008	-0.879876	0.423121	-1.88463	-0.124211
UBE2D3	0.030463	0.13968	0.740147	1.6381	0.48687	-1.11307	0.113603	-1.19508	0.415346	-1.08592
DYNLL1	0.032009	0.14264	-0.0597251	0.151295	1.5321	0.300681	-0.690548	-1.36334	-1.09538	1.22491
FUS	0.032074	0.14264	1.7321	-0.0261973	0.109754	0.802461	-1.31754	0.472461	-1.28163	-0.49141
ACTC1	0.035873	0.14585	-0.0331545	0.0111326	1.7725	0.38789	-1.45013	-0.117616	-1.2669	0.696278
ATP5MK	0.035516	0.14585	0.486022	-0.474206	1.17648	0.870483	-2.1712	0.381817	-0.1138	-0.155598
EIF4A1	0.03437	0.14585	1.10795	0.186031	-1.65584	0.141769	-1.51473	0.298595	0.89277	0.543448
ERP29	0.034983	0.14585	0.559406	-0.171003	1.38274	0.634813	-1.87642	0.243757	-1.08073	0.307441
NCL	0.0338	0.14585	1.07137	0.319957	-0.568906	0.480078	-2.1658	-0.0247411	0.996318	-0.108277
PDIA3	0.035883	0.14585	0.893583	-0.418155	0.814946	0.532737	-2.32962	0.0493606	0.0791561	0.377992
RPS2	0.035765	0.14585	0.21595	-0.337757	1.03852	0.655513	-2.33744	0.260055	0.546037	-0.0408832
S100A4	0.033382	0.14585	1.26777	-0.388223	0.574449	1.10295	-1.95405	0.0877598	-0.0893355	-0.601317
CA2	0.036956	0.14861	0.77945	0.0437437	1.09644	0.624464	-1.00232	0.247849	-2.04176	0.252129
CCT5	0.038359	0.15211	1.42138	0.270662	-1.54709	0.11053	-1.55238	0.328914	0.399879	0.568111
MSN	0.039034	0.15211	0.197063	-0.0804361	1.90437	0.26469	-1.59354	0.395246	-1.02908	-0.0583129
PGK1	0.038912	0.15211	0.491747	0.0217711	1.48291	0.389489	-1.96508	0.169981	-0.944259	0.353437
PKM	0.039846	0.15369	0.0658184	0.0459339	1.67967	0.381154	-1.7255	0.0522674	-1.09295	0.593606
CSTA	0.040502	0.15464	-1.10117	-1.14648	0.951441	-0.134962	1.04193	0.194904	-1.10846	1.3028
PEBP1	0.041311	0.15615	1.0449	-0.325647	0.787948	0.59838	-2.28011	0.0865234	-0.193633	0.281641
